# Genomic data and multi-species demographic modelling uncover past hybridization between currently allopatric freshwater species

**DOI:** 10.1101/585687

**Authors:** Sofia L. Mendes, Miguel P. Machado, Maria M. Coelho, Vitor C. Sousa

## Abstract

Evidence for ancient interspecific gene flow through hybridization has been reported in many animal and plant taxa based on genetic markers. The study of genomic patterns of closely related species with allopatric distributions allow to assess the relative importance of vicariant isolating events and past gene flow. Here, we investigated the role of gene flow in the evolutionary history of four closely related freshwater fish species with currently allopatric distributions in western Iberian rivers - *Squalius carolitertii, S. pyrenaicus, S. torgalensis* and *S. aradensis* - using a population genomics dataset of 23 562 SNPs from 48 individuals, obtained through genotyping by sequencing (GBS). We uncovered a species tree with two well differentiated clades: (i) *S. carolitertii* and *S. pyrenaicus*; and (ii) *S. torgalensis* and *S. aradensis*. By using D-statistics and demographic modelling based on the site frequency spectrum, comparing alternative demographic scenarios of hybrid origin, secondary contact and isolation, we found that the *S. pyrenaicus* North lineage is likely the result of an ancient hybridization event between *S. carolitertii* (contributing ~84%) and *S. pyrenaicus* South lineage (contributing ~16%), consistent with a hybrid speciation scenario. Furthermore, in the hybrid lineage we identify outlier loci potentially affected by selection favouring genes from each parental lineage at different genomic regions. Our results suggest that ancient hybridization can affect speciation and that freshwater fish species currently in allopatry are useful to study these processes.
