## Supplementary material for "Genomic data and multi-species demographic modelling uncover past hybridization between currently allopatric freshwater species": Table S1

### Sheet: Sheet1
Sample code	Species	Total Quantity (μg)	OD 260/280	OD 260/230	Population
CCC_17	S. carolitertii	4.88	1.92	2	Mondego		40° 8'5.22"N; 8° 8'35.06"W	40° 8'5.22"N; 8° 8'35.06"W	Jesus et al 2016
CCC_19	S. carolitetii	5.5	1.87	2.02				40° 8'5.22"N; 8° 8'35.06"W
CCC_11	S. carolitertii	3.2	1.85	2.3				40° 8'5.22"N; 8° 8'35.06"W
CCC_12	S. carolitertii	3	1.87	2.28				40° 8'5.22"N; 8° 8'35.06"W
CCC_16	S. carolitertii	4.1	1.86	2.24				40° 8'5.22"N; 8° 8'35.06"W
CCC_2	S. carolitertii	3.14	1.87	1.95				40° 8'5.22"N; 8° 8'35.06"W
CCC_3	S. carolitertii	7	1.87	2.25				40° 8'5.22"N; 8° 8'35.06"W
CCC_4	S. carolitertii	4.4	1.93	2				40° 8'5.22"N; 8° 8'35.06"W
CCC_5	S. carolitertii	9.2	1.87	2.14				40° 8'5.22"N; 8° 8'35.06"W
CCC_6	S. carolitertii	4	1.9	2.1				40° 8'5.22"N; 8° 8'35.06"W
PSF1	S. pyrenaicus	1.5	1.87	2.17	Almargem	Ribeira de Almargem	29 S; 622495.24 m E; 4113964.49 m N (UTM)	37° 9'50.63''N; 7° 37'13.25''W
PSF2	S. pyrenaicus	2	1.89	2.26		Ribeira de Almargem	29 S; 622495.24 m E; 4113964.49 m N (UTM)	37° 9'50.63''N; 7° 37'13.25''W
PSF3	S. pyrenaicus	1	1.9	2.26		Ribeira de Almargem	29 S; 622495.24 m E; 4113964.49 m N (UTM)	37° 9'50.63''N; 7° 37'13.25''W
PSF4	S. pyrenaicus	2	1.87	2.18		Ribeira de Almargem	29 S; 622495.24 m E; 4113964.49 m N (UTM)	37° 9'50.63''N; 7° 37'13.25''W
PSF5	S. pyrenaicus	2	1.88	2.21		Ribeira de Almargem	29 S; 622495.24 m E; 4113964.49 m N (UTM)	37° 9'50.63''N; 7° 37'13.25''W
PSM1	S. pyrenaicus	2	1.86	2.23		Ribeira de Almargem	29 S; 622495.24 m E; 4113964.49 m N (UTM)	37° 9'50.63''N; 7° 37'13.25''W
PSM2	S. pyrenaicus	1	1.87	2.24	Guadiana	Ribeira de Oeiras	29 S; 604985.29 m E; 4164883.94 m N (UTM)	37 °37'30.29''N; 7° 48'37,02''W
PSM3	S. pyrenaicus	1	1.9	2.26		Ribeira de Oeiras	29 S; 604985.29 m E; 4164883.94 m N (UTM)	37° 37'30.29''N; 7 °48'37,02''W
PSM4	S. pyrenaicus	2	1.96	2.28	Almargem	Ribeira de Almargem	29 S; 622495.24 m E; 4113964.49 m N (UTM)	37° 9'50.63''N; 7° 37'13.25''W
PSM5	S. pyrenaicus	2	1.97	2.18		Ribeira de Almargem	29 S; 622495.24 m E; 4113964.49 m N (UTM)	37° 9'50.63''N; 7° 37'13.25''W
PP1	S. pyrenaicus				Almargem			37° 9'50.63''N; 7° 37'13.25''W
PP2	S. pyrenaicus							37° 9'50.63''N; 7° 37'13.25''W
PP3	S. pyrenaicus							37° 9'50.63''N; 7° 37'13.25''W
PP4	S. pyrenaicus							37° 9'50.63''N; 7° 37'13.25''W
P38	S. pyrenaicus				Quarteira			37°13'35.9"; N 8°01'54.9"W
P66	S. pyrenaicus							37°13'35.9"; N 8°01'54.9"W
P72	S. pyrenaicus							37°13'35.9"; N 8°01'54.9"W
P74	S. pyrenaicus							37°13'35.9"; N 8°01'54.9"W
Q13	S. pyrenaicus							37°13'35.9"; N 8°01'54.9"W
Q27	S. pyrenaicus							37°13'35.9"; N 8°01'54.9"W
Q49	S. pyrenaicus							37°13'35.9"; N 8°01'54.9"W
Q56	S. pyrenaicus							37°13'35.9"; N 8°01'54.9"W
Q58	S. pyrenaicus							37°13'35.9"; N 8°01'54.9"W
Q59	S. pyrenaicus							37°13'35.9"; N 8°01'54.9"W
PTF1	S. pyrenaicus	0.8	1.73	1.66	Ocreza	Ribeira do Cobrão	29 S; 606212.42 m E; 4398531.98 m N (UTM)	39°43'48.22''N; 7°45'38.13'' W
PTF2	S. pyrenaicus	2	1.89	2.17	LAB Ocreza			39°43'48.22''N; 7°45'38.13'' W
PTF3	S. pyrenaicus	2	1.87	2.24	Ocreza	Ribeira do Cobrão	29 S; 606212.42 m E; 4398531.98 m N (UTM)	39°43'48.22''N; 7°45'38.13'' W
PTF4	S. pyrenaicus	2	1.88	2.33		Ribeira do Cobrão	29 S; 606212.42 m E; 4398531.98 m N (UTM)	39°43'48.22''N; 7°45'38.13'' W
PTM1	S. pyrenaicus	1	1.81	1.65	LAB Ocreza			39°43'48.22''N; 7°45'38.13'' W
PTM2	S. pyrenaicus	2	1.87	2.27	Ocreza	Ribeira do Cobrão	29 S; 606212.42 m E; 4398531.98 m N (UTM)	39°43'48.22''N; 7°45'38.13'' W
PTM3	S. pyrenaicus	2	1.85	2.27		Ribeira do Cobrão	29 S; 606212.42 m E; 4398531.98 m N (UTM)	39°43'48.22''N; 7°45'38.13'' W
PTM4	S. pyrenaicus	0.64	1.93	2.05		Ribeira do Cobrão	29 S; 606212.42 m E; 4398531.98 m N (UTM)	39°43'48.22''N; 7°45'38.13'' W
PTM5	S. pyrenaicus	2	1.97	2.26		Ribeira do Cobrão	29 S; 606212.42 m E; 4398531.98 m N (UTM)	39°43'48.22''N; 7°45'38.13'' W
PTM6	S. pyrenaicus	1.5	2	2.22		Ribeira do Cobrão	29 S; 606212.42 m E; 4398531.98 m N (UTM)	39°43'48.22''N; 7°45'38.13'' W
SpTs1	S. pyrenaicus	1.3	1.82	2.25	Tejo	Ribeira de Canha	(coordenadas no ficheiro kmz enviado pelo Tiago)
SpTs2	S. pyrenaicus	1.7	1.8	2.11		Ribeira de Canha
SpTs3	S. pyrenaicus	2.36	1.88	2.23		Ribeira de Canha
SpTs4	S. pyrenaicus	1.17	1.84	2.3		Ribeira de Canha
SpTs5	S. pyrenaicus	0.8	1.84	2		Ribeira de Canha
SpTs6	S. pyrenaicus	3.38	1.85	2.22		Ribeira de Canha
SpTs7	S. pyrenaicus	3.2	1.93	2.22		Ribeira de Canha
SpTs8	S. pyrenaicus	0.57	2	2.3		Ribeira de Canha
SpTs9	S. pyrenaicus	3.07	1.86	2.05		Ribeira de Canha
SpTs10	S. pyrenaicus	1	1.88	2.16		Ribeira de Canha
SpC4	S. pyrenaicus	10.15	1.86	2.25	Colares	Ribeira do Lizandro	29 S; 471381 m E; 4304456 m N (UTM)	38°53'18.62''N; 9°19'47,95''W
SpC6	S. pyrenaicus	7.63	1.88	2.4		Ribeira do Lizandro	29 S; 471381 m E; 4304456 m N (UTM)	38°53'18.62''N; 9°19'47,95''W
SpC7	S. pyrenaicus	6.18	1.88	2.1		Ribeira do Lizandro	29 S; 471381 m E; 4304456 m N (UTM)	38°53'18.62''N; 9°19'47,95''W
SpC8	S. pyrenaicus	8.27	1.86	2.36		Ribeira do Lizandro	29 S; 471381 m E; 4304456 m N (UTM)	38°53'18.62''N; 9°19'47,95''W
Pe7	S. pyrenaicus	8.5	1.85	2.35		Ribeira do Lizandro	29 S; 471381 m E; 4304456 m N (UTM)	38°53'18.62''N; 9°19'47,95''W
SpC2	S. pyrenaicus	4.46	1.88	2.15		Ribeira do Lizandro	29 S; 471381 m E; 4304456 m N (UTM)	38°53'18.62''N; 9°19'47,95''W
SpC3	S. pyrenaicus	7.25	1.88	2.32		Ribeira do Lizandro	29 S; 471381 m E; 4304456 m N (UTM)	38°53'18.62''N; 9°19'47,95''W
SpC5	S. pyrenaicus	5.24	1.86	2.3		Ribeira do Lizandro	29 S; 471381 m E; 4304456 m N (UTM)	38°53'18.62''N; 9°19'47,95''W
SpC9	S. pyrenaicus	6.36	1.87	2.32		Ribeira do Lizandro	29 S; 471381 m E; 4304456 m N (UTM)	38°53'18.62''N; 9°19'47,95''W
SpC1	S. pyrenaicus	3.8	1.87	2		Ribeira do Lizandro	29 S; 471381 m E; 4304456 m N (UTM)	38°53'18.62''N; 9°19'47,95''W
CCT_1	S. torgalensis	0.61	2.01	2.14	Ribeira do Torgal		37°38'1.31"N; 8°37'22.37"W	37°38'1.31"N; 8°37'22.37"W	Jesus et al 2016
CCT_3	S. torgalensis	0.5	1.8	2.35				37°38'1.31"N; 8°37'22.37"W
CCT_5	S. torgalensis	0.5	2.13	2.5				37°38'1.31"N; 8°37'22.37"W
CCT_6	S. torgalensis	41.85	1.83	2.38				37°38'1.31"N; 8°37'22.37"W
CCT_13	S. torgalensis	0.9	1.81	2.36				37°38'1.31"N; 8°37'22.37"W
CCT_2	S. torgalensis	29.25	1.83	2.37				37°38'1.31"N; 8°37'22.37"W
CCT_4	S. torgalensis	1.96	1.82	2.32				37°38'1.31"N; 8°37'22.37"W
CCT_7	S. torgalensis	0.81	1.87	2.5				37°38'1.31"N; 8°37'22.37"W
CCT_16	S. torgalensis	6.35	1.86	2.26				37°38'1.31"N; 8°37'22.37"W
CCT_18	S. torgalensis	0.51	1.86	1.81				37°38'1.31"N; 8°37'22.37"W
p73	S. aradensis				Arade	Afluente da Ribeira de Odelouca	29 T; 545693 m E; 4133136 m N (UTM)	37°20'37,64''N; 8°29'02,85''W
p84	S. aradensis					Afluente da Ribeira de Odelouca	29 T; 545693 m E; 4133136 m N (UTM)	37°20'37,64''N; 8°29'02,85''W
p81	S. aradensis					Afluente da Ribeira de Odelouca	29 T; 545693 m E; 4133136 m N (UTM)	37°20'37,64''N; 8°29'02,85''W
p60	S. aradensis					Afluente da Ribeira de Odelouca	29 T; 545693 m E; 4133136 m N (UTM)	37°20'37,64''N; 8°29'02,85''W
AA1	S. aradensis					Afluente da Ribeira de Odelouca	29 T; 545693 m E; 4133136 m N (UTM)	37°20'37,64''N; 8°29'02,85''W
P01	S. aradensis				Quarteira			37°13'35.9"N 8°01'54.9"W
P09	S. aradensis							37°13'35.9"N 8°01'54.9"W
P10	S. aradensis							37°13'35.9"N 8°01'54.9"W
P18	S. aradensis							37°13'35.9"N 8°01'54.9"W
P20	S. aradensis							37°13'35.9"N 8°01'54.9"W
P22	S. aradensis							37°13'35.9"N 8°01'54.9"W
P33	S. aradensis							37°13'35.9"N 8°01'54.9"W
P34	S. aradensis							37°13'35.9"N 8°01'54.9"W
P39	S. aradensis							37°13'35.9"N 8°01'54.9"W
P41	S. aradensis							37°13'35.9"N 8°01'54.9"W
P48	S. aradensis							37°13'35.9"N 8°01'54.9"W
P53	S. aradensis							37°13'35.9"N 8°01'54.9"W
P56	S. aradensis							37°13'35.9"N 8°01'54.9"W
Q18	S. aradensis							37°13'35.9"N 8°01'54.9"W
Q32	S. aradensis							37°13'35.9"N 8°01'54.9"W
Q47	S. aradensis							37°13'35.9"N 8°01'54.9"W
Q50	S. aradensis							37°13'35.9"N 8°01'54.9"W
35	A. hispanica	1.87	1.88	1.74	Guadiana
AA2	S. alburnoides AA				Quarteira
AA3	S. alburnoides AA
AA4	S. alburnoides AA
AA5	S. alburnoides AA
QQ5	S. alburnoides AA

### Sheet: Table S1
Sample Code	Species	Basin	Population		Sampling site coordenates	Fishing Licence
CCC_17	S. carolitertii	Mondego	Mondego	Sótão river	40°8'5.22"N; 8°8'35.06"W	144/2012/CAPT (Jesus et al. 2016)
CCC_19	S. carolitetii			Sótão river	40°8'5.22"N; 8°8'35.06"W	144/2012/CAPT (Jesus et al. 2016)
CCC_11	S. carolitertii			Sótão river	40°8'5.22"N; 8°8'35.06"W	144/2012/CAPT (Jesus et al. 2016)
CCC_12	S. carolitertii			Sótão river	40°8'5.22"N; 8°8'35.06"W	144/2012/CAPT (Jesus et al. 2016)
CCC_16	S. carolitertii			Sótão river	40°8'5.22"N; 8°8'35.06"W	144/2012/CAPT (Jesus et al. 2016)
CCC_2	S. carolitertii			Sótão river	40°8'5.22"N; 8°8'35.06"W	144/2012/CAPT (Jesus et al. 2016)
CCC_3	S. carolitertii			Sótão river	40°8'5.22"N; 8°8'35.06"W	144/2012/CAPT (Jesus et al. 2016)
CCC_4	S. carolitertii			Sótão river	40°8'5.22"N; 8°8'35.06"W	144/2012/CAPT (Jesus et al. 2016)
CCC_5	S. carolitertii			Sótão river	40°8'5.22"N; 8°8'35.06"W	144/2012/CAPT (Jesus et al. 2016)
CCC_6	S. carolitertii			Sótão river	40°8'5.22"N; 8°8'35.06"W	144/2012/CAPT (Jesus et al. 2016)
PTF1	S. pyrenaicus	Tejo	Ocreza	Cobrão stream	39°43'48.22''N; 7°45'38.13'' W	142/2012/CAPT (Matos et al. 2015)
PTF2	S. pyrenaicus			Cobrão stream	39°43'48.22''N; 7°45'38.13'' W	142/2012/CAPT (Matos et al. 2015)
PTF3	S. pyrenaicus			Cobrão stream	39°43'48.22''N; 7°45'38.13'' W	142/2012/CAPT (Matos et al. 2015)
PTF4	S. pyrenaicus			Cobrão stream	39°43'48.22''N; 7°45'38.13'' W	142/2012/CAPT (Matos et al. 2015)
PTM1	S. pyrenaicus			Cobrão stream	39°43'48.22''N; 7°45'38.13'' W	142/2012/CAPT (Matos et al. 2015)
PTM2	S. pyrenaicus			Cobrão stream	39°43'48.22''N; 7°45'38.13'' W	142/2012/CAPT (Matos et al. 2015)
PTM3	S. pyrenaicus			Cobrão stream	39°43'48.22''N; 7°45'38.13'' W	142/2012/CAPT (Matos et al. 2015)
PTM4	S. pyrenaicus			Cobrão stream	39°43'48.22''N; 7°45'38.13'' W	142/2012/CAPT (Matos et al. 2015)
PTM5	S. pyrenaicus			Cobrão stream	39°43'48.22''N; 7°45'38.13'' W	142/2012/CAPT (Matos et al. 2015)
PTM6	S. pyrenaicus			Cobrão stream	39°43'48.22''N; 7°45'38.13'' W	142/2012/CAPT (Matos et al. 2015)
SpTs1	S. pyrenaicus		Canha	Canha stream	38°44'59.00''N; 8°33'54.00''W	237/2013/CAPT
SpTs2	S. pyrenaicus			Canha stream	38°44'59.00''N; 8°33'54.00''W	237/2013/CAPT
SpTs3	S. pyrenaicus			Canha stream	38°44'59.00''N; 8°33'54.00''W	237/2013/CAPT
SpTs4	S. pyrenaicus			Canha stream	38°44'59.00''N; 8°33'54.00''W	237/2013/CAPT
SpTs5	S. pyrenaicus			Canha stream	38°44'59.00''N; 8°33'54.00''W	237/2013/CAPT
SpTs6	S. pyrenaicus			Canha stream	38°44'59.00''N; 8°33'54.00''W	237/2013/CAPT
SpTs7	S. pyrenaicus			Canha stream	38°44'59.00''N; 8°33'54.00''W	237/2013/CAPT
SpTs8	S. pyrenaicus			Canha stream	38°44'59.00''N; 8°33'54.00''W	237/2013/CAPT
SpTs9	S. pyrenaicus			Canha stream	38°44'59.00''N; 8°33'54.00''W	237/2013/CAPT
SpTs10	S. pyrenaicus			Canha stream	38°44'59.00''N; 8°33'54.00''W	237/2013/CAPT
SpC4	S. pyrenaicus	Lizandro	Lizandro	Lizandro river	38°53'18.62''N; 9°19'47.95''W	179/2011/CAPT ; 180/2011/CAPT; 181/2011/CAPT (Inácio et al. 2012)
SpC6	S. pyrenaicus			Lizandro river	38°53'18.62''N; 9°19'47.95''W	179/2011/CAPT ; 180/2011/CAPT; 181/2011/CAPT (Inácio et al. 2012)
SpC7	S. pyrenaicus			Lizandro river	38°53'18.62''N; 9°19'47.95''W	179/2011/CAPT ; 180/2011/CAPT; 181/2011/CAPT (Inácio et al. 2012)
SpC8	S. pyrenaicus			Lizandro river	38°53'18.62''N; 9°19'47.95''W	179/2011/CAPT ; 180/2011/CAPT; 181/2011/CAPT (Inácio et al. 2012)
Pe7	S. pyrenaicus			Lizandro river	38°53'18.62''N; 9°19'47.95''W	179/2011/CAPT ; 180/2011/CAPT; 181/2011/CAPT (Inácio et al. 2012)
SpC2	S. pyrenaicus			Lizandro river	38°53'18.62''N; 9°19'47.95''W	179/2011/CAPT ; 180/2011/CAPT; 181/2011/CAPT (Inácio et al. 2012)
SpC3	S. pyrenaicus			Lizandro river	38°53'18.62''N; 9°19'47.95''W	179/2011/CAPT ; 180/2011/CAPT; 181/2011/CAPT (Inácio et al. 2012)
SpC5	S. pyrenaicus			Lizandro river	38°53'18.62''N; 9°19'47.95''W	179/2011/CAPT ; 180/2011/CAPT; 181/2011/CAPT (Inácio et al. 2012)
SpC9	S. pyrenaicus			Lizandro river	38°53'18.62''N; 9°19'47.95''W	179/2011/CAPT ; 180/2011/CAPT; 181/2011/CAPT (Inácio et al. 2012)
SpC1	S. pyrenaicus			Lizandro river	38°53'18.62''N; 9°19'47.95''W	179/2011/CAPT ; 180/2011/CAPT; 181/2011/CAPT (Inácio et al. 2012)
PSM2	S. pyrenaicus	Guadiana	Guadiana	Oeiras stream	37°37'30.29''N; 7°48'37,02''W	235/2013/CAPT (Machado et al. 2016)
PSM3	S. pyrenaicus			Oeiras stream	37°37'30.29''N; 7°48'37,02''W	235/2013/CAPT (Machado et al. 2016)
PSF1	S. pyrenaicus	Almargem	Almargem	Almargem stream	37°9'50.63''N; 7°37'13.25''W	180/2011/CAPT (Machado et al. 2015)
PSF2	S. pyrenaicus			Almargem stream	37°9'50.63''N; 7°37'13.25''W	180/2011/CAPT (Machado et al. 2015)
PSF3	S. pyrenaicus			Almargem stream	37°9'50.63''N; 7°37'13.25''W	180/2011/CAPT (Machado et al. 2015)
PSF4	S. pyrenaicus			Almargem stream	37°9'50.63''N; 7°37'13.25''W	180/2011/CAPT (Machado et al. 2015)
PSF5	S. pyrenaicus			Almargem stream	37°9'50.63''N; 7°37'13.25''W	180/2011/CAPT (Machado et al. 2015)
PSM1	S. pyrenaicus			Almargem stream	37°9'50.63''N; 7°37'13.25''W	180/2011/CAPT (Machado et al. 2015)
PSM4	S. pyrenaicus			Almargem stream	37°9'50.63''N; 7°37'13.25''W	180/2011/CAPT (Machado et al. 2015)
PSM5	S. pyrenaicus			Almargem stream	37°9'50.63''N; 7°37'13.25''W	180/2011/CAPT (Machado et al. 2015)
CCT_1	S. torgalensis	Mira	Mira	Torgal stream	37°38'1.31"N; 8°37'22.37"W	144/2012/CAPT (Jesus et al. 2016)
CCT_3	S. torgalensis			Torgal stream	37°38'1.31"N; 8°37'22.37"W	144/2012/CAPT (Jesus et al. 2016)
CCT_5	S. torgalensis			Torgal stream	37°38'1.31"N; 8°37'22.37"W	144/2012/CAPT (Jesus et al. 2016)
CCT_6	S. torgalensis			Torgal stream	37°38'1.31"N; 8°37'22.37"W	144/2012/CAPT (Jesus et al. 2016)
CCT_13	S. torgalensis			Torgal stream	37°38'1.31"N; 8°37'22.37"W	144/2012/CAPT (Jesus et al. 2016)
CCT_2	S. torgalensis			Torgal stream	37°38'1.31"N; 8°37'22.37"W	144/2012/CAPT (Jesus et al. 2016)
CCT_4	S. torgalensis			Torgal stream	37°38'1.31"N; 8°37'22.37"W	144/2012/CAPT (Jesus et al. 2016)
CCT_7	S. torgalensis			Torgal stream	37°38'1.31"N; 8°37'22.37"W	144/2012/CAPT (Jesus et al. 2016)
CCT_16	S. torgalensis			Torgal stream	37°38'1.31"N; 8°37'22.37"W	144/2012/CAPT (Jesus et al. 2016)
CCT_18	S. torgalensis			Torgal stream	37°38'1.31"N; 8°37'22.37"W	144/2012/CAPT (Jesus et al. 2016)
p73	S. aradensis	Arade	Arade	Odelouca stream	37°20'37.64''N; 8°29'02.85''W	235/2013/CAPT; 262/2014/CAPT (Matos et al. 2016)
p84	S. aradensis			Odelouca stream	37°20'37.64''N; 8°29'02.85''W	235/2013/CAPT; 262/2014/CAPT (Matos et al. 2016)
p81	S. aradensis			Odelouca stream	37°20'37.64''N; 8°29'02.85''W	235/2013/CAPT; 262/2014/CAPT (Matos et al. 2016)
p60	S. aradensis			Odelouca stream	37°20'37.64''N; 8°29'02.85''W	235/2013/CAPT; 262/2014/CAPT (Matos et al. 2016)
AA1	S. aradensis			Odelouca stream	37°20'37.64''N; 8°29'02.85''W	235/2013/CAPT; 262/2014/CAPT (Matos et al. 2016)
