## Supplementary material for "Genomic data and multi-species demographic modelling uncover past hybridization between currently allopatric freshwater species": Table S2

### Sheet: Table S2
	Total Number of Reads	Percentage of PF reads(1)	Percentage of "noise reads"(2)	Number of PF reads aligned	Percentage of PF reads aligned	Number of PF reads aligned with quality Q>20	Percentage of PF reads aligned with quality Q>20	Rate of bases mismatching the reference for all bases aligned	Fraction of bases mismatching the reference in PF Q>20 aligned reads	Mean read length	Number of reads with mate pair also aligned to the reference	Percentage of reads with mate pair also aligned to the reference	Number of PF aligned reads not aligned in pairs	Percentage of PF aligned reads not aligned in pairs
First of pair	2.87963e+06	100	0	2.79845e+06	96.9125	2.14426e+06	76.623	0.0127322	0.00992794	82	2.71122e+06	96.5386	1.06636e+06	42.0061
Second of pair	2.87963e+06	100	0	2.7924e+06	96.6524	2.13716e+06	76.5348	0.0214446	0.018813	82	2.69244e+06	96.1857	1.06301e+06	41.9225
Pair	5.75926e+06	100	0	5.59085e+06	96.7825	4.28141e+06	76.579	0.0170783	0.0143571	82	5.40366e+06	96.3623	2.12937e+06	41.9644
	(1) "PF reads" are reads that pass the internal filter of Illumina machines
	(2) "Noise reads" are reads composed entirely of A and/or N bases
