## Supplementary material for "Genomic data and multi-species demographic modelling uncover past hybridization between currently allopatric freshwater species": Table S3

### Sheet: Table S3
(A)
												numblock = 25
P1	P2	P3	P outgroup	D	ABBA	BABA	sd	z	p-value
S. pyrenaicus Almargem	S. pyrenaicus Ocreza	S. carolitertii	S. torgalensis	0.187809	319.841	218.698	0.0185048	10.1492	0			p<0.05
	S. pyrenaicus Lizandro			0.181815	304.047	210.495	0.0211589	8.59282	0
	S. pyrenaicus Canha			0.175659	338.685	237.477	0.015872	11.0673	0
P1	P2	P3	P outgroup	D	ABBA	BABA	sd	z	p-value
S. pyrenaicus Almargem	S. pyrenaicus Ocreza	S. carolitertii	S. aradensis	0.152365	255.768	188.133	0.0158889	9.58941	0
	S. pyrenaicus Lizandro			0.148954	241.254	178.7	0.0205504	7.2482	2.11164e-13
	S. pyrenaicus Canha			0.123157	272.615	212.829	0.0145146	8.48507	0
(B)
P1	P2	P3	P outgroup	D	ABBA	BABA	sd	z	p-value
S. carolitertii	S. pyrenaicus Ocreza	S. pyrenaicus Almargem	S. torgalensis	0.0587577	246.003	218.698	0.0165442	3.55156	0.000191475
	S. pyrenaicus Lizandro			0.0440807	229.909	210.495	0.0215164	2.04871	0.0202454
	S. pyrenaicus Canha			0.0267811	250.547	237.477	0.0168447	1.58988	0.0559309
P1	P2	P3	P outgroup	D	ABBA	BABA	sd	z	p-value
S. carolitertii	S. pyrenaicus Ocreza	S. pyrenaicus Almargem	S. aradensis	0.0409294	204.19	188.133	0.0191569	2.13653	0.0163182
	S. pyrenaicus Lizandro			0.0521475	198.363	178.7	0.022495	2.31819	0.0102196
	S. pyrenaicus Canha			-0.000246924	212.724	212.829	0.0180257	-0.0136985	0.505465
(C)
P1	P2	P3	P outgroup	D	ABBA	BABA	sd	z	p-value
S. carolitertii	S. pyrenaicus Ocreza	S. pyrenaicus Lizandro	S. torgalensis	0.086512	292.853	246.217	0.0165147	5.2385	8.09457e-08
		S. pyrenaicus Canha		0.0888103	331.251	277.214	0.0122623	7.24256	2.20157e-13
P1	P2	P3	P outgroup	D	ABBA	BABA	sd	z	p-value
S. carolitertii	S. pyrenaicus Ocreza	S. pyrenaicus Lizandro	S. aradensis	0.0926941	247.125	205.198	0.0180314	5.1407	1.36856e-07
		S. pyrenaicus Canha		0.0816576	274.796	233.306	0.0118258	6.90506	2.5091e-12
(D)
P1	P2	P3	P outgroup	D	ABBA	BABA	sd	z	p-value
S. pyrenaicus Lizandro	S. pyrenaicus Ocreza	S. carolitertii	S. torgalensis	0.0104985	251.442	246.217	0.0140939	0.744899	0.228166
S. pyrenaicus Canha				0.0034019	279.106	277.214	0.0151869	0.224002	0.411378
P1	P2	P3	P outgroup	D	ABBA	BABA	sd	z	p-value
S. pyrenaicus Lizandro	S. pyrenaicus Ocreza	S. carolitertii	S. aradensis	0.00723816	208.19	205.198	0.0123007	0.588434	0.27812
S. pyrenaicus Canha				0.0214462	243.532	233.306	0.0136446	1.57177	0.0580014
