## Supplementary material for "Genomic data and multi-species demographic modelling uncover past hybridization between currently allopatric freshwater species": Table S4

### Sheet: Table S4
	(A)										numblock: 25
	P1	P2	P3	P outgroup	D	sd	z	p-value
	S. pyrenaicus Almargem	S. pyrenaicus Ocreza	S. carolitertii	S. torgalensis	0.159458	0.0234198	6.80868	4.92484e-12			p<0,05
					0.167768	0.029304	5.7251	5.16861e-09
					0.181068	0.0231844	7.80989	2.88658e-15
					0.18092	0.0224629	8.05416	0
					0.170708	0.0350531	4.86998	5.58048e-07
					0.15843	0.0305072	5.19318	1.03365e-07
		S. pyrenaicus Lizandro			0.166872	0.026854	6.21406	2.58167e-10
					0.147275	0.0250983	5.86793	2.20631e-09
					0.217463	0.0226697	9.59267	0
					0.142615	0.0394433	3.61569	0.000149775
		S. pyrenaicus Canha			0.174187	0.0215555	8.08086	0
					0.155509	0.0314731	4.94101	3.88589e-07
					0.193166	0.0245002	7.88427	0
					0.150852	0.0147335	10.2387	0
					0.192068	0.0233805	8.21488	0
					0.132168	0.0381131	3.46778	0.000262386
					0.155083	0.0320512	4.8386	6.53771e-07
	P1	P2	P3	P outgroup	D	sd	z	p-value
	S. pyrenaicus Almargem	S. pyrenaicus Ocreza	S. carolitertii	S. aradensis	0.160202	0.0247506	6.47265	4.81478e-11
					0.151667	0.0293233	5.17222	1.15666e-07
					0.132378	0.0220284	6.00942	9.30941e-10
					0.138768	0.0231367	5.99777	1.00026e-09
					0.134393	0.0306216	4.38884	5.69771e-06
					0.127986	0.0298272	4.29092	8.89692e-06
		S. pyrenaicus Lizandro			0.153963	0.0308029	4.99831	2.89167e-07
					0.126145	0.0261971	4.81524	7.35101e-07
					0.164579	0.0286708	5.74032	4.72486e-09
					0.124616	0.0403146	3.09108	0.000997143
		S. pyrenaicus Canha			0.127252	0.0190488	6.68028	1.19245e-11
					0.112915	0.0247922	4.55446	2.62603e-06
					0.16626	0.0248928	6.67907	1.20235e-11
					0.0630474	0.0165099	3.81877	6.70596e-05
					0.15817	0.027051	5.84709	2.50123e-09
					0.12669	0.0403867	3.13692	0.000853661
					0.0957487	0.0231261	4.14028	1.7344e-05
	(B)
	P1	P2	P3	P outgroup	D	sd	z	p-value
	S. carolitertii	S. pyrenaicus Ocreza	S. pyrenaicus Almargem	S. torgalensis	0.0179502	0.028539	0.628969	0.264685
					0.0587392	0.0320099	1.83503	0.0332503
					0.043192	0.0285947	1.51049	0.0654592
					0.0560926	0.0255694	2.19374	0.014127
					0.0214504	0.0337594	0.63539	0.262587
					0.0574322	0.030813	1.8639	0.0311681
		S. pyrenaicus Lizandro			0.038512	0.0282837	1.36164	0.0866565
					0.0163843	0.0370785	0.441881	0.329288
					0.0910546	0.0343677	2.64942	0.00403147
					0.00275546	0.035158	0.0783735	0.468765
		S. pyrenaicus Canha			0.0410628	0.0211526	1.94126	0.0261132
					0.0495071	0.0327683	1.51082	0.0654167
					0.0486322	0.0319471	1.52227	0.0639703
					-0.0124023	0.0194694	-0.637016	0.737943
					0.0349278	0.020629	1.69314	0.045214
					-0.000419335	0.0421098	-0.00995812	0.503973
					0.0391213	0.0263592	1.48416	0.0688831
	P1	P2	P3	P outgroup	D	sd	z	p-value
	S. carolitertii	S. pyrenaicus Ocreza	S. pyrenaicus Almargem	S. aradensis	0.0572428	0.0235361	2.43212	0.00750528
					0.0487692	0.035852	1.36029	0.0868689
					0.0212492	0.0272828	0.778849	0.218034
					0.0161108	0.0284145	0.566994	0.285359
					-0.019347	0.0356066	-0.543356	0.706558
					0.00902237	0.0237193	0.380381	0.351831
		S. pyrenaicus Lizandro			0.0660786	0.0300816	2.19664	0.014023
					0.039891	0.0401785	0.992844	0.160393
					0.0788154	0.0392586	2.0076	0.022343
					-0.00260199	0.0398149	-0.0653523	0.526053
		S. pyrenaicus Canha			0.0217678	0.0221581	0.982388	0.162954
					0.0223546	0.0240222	0.930581	0.176035
					0.0498201	0.0306668	1.62456	0.0521278
					-0.086848	0.0194976	-4.4543	0.999996
					0.0346716	0.0268663	1.29052	0.0984343
					0.0497347	0.0428547	1.16054	0.122914
					0.00498373	0.0305094	0.163351	0.435121
	(C)
	P1	P2	P3	P outgroup	D	sd	z	p-value
	S. carolitertii	S. pyrenaicus Ocreza	S. pyrenaicus Lizandro	S. torgalensis	0.0516908	0.0244964	2.11014	0.0174233
					0.044091	0.0312317	1.41174	0.0790131
					0.0956313	0.0239998	3.98467	3.3787e-05
					0.077312	0.0173269	4.46195	4.06076e-06
					0.0766228	0.0291035	2.63277	0.00423461
					0.0741965	0.0371141	1.99914	0.0227964
			S. pyrenaicus Canha		0.0556146	0.0205964	2.7002	0.00346485
					0.0828761	0.0254842	3.25206	0.000572867
					0.0866433	0.0195773	4.42569	4.80672e-06
					0.0916948	0.0176171	5.20489	9.70573e-08
					0.0741577	0.0284505	2.60655	0.00457301
					0.0777165	0.0295007	2.6344	0.00421432
	P1	P2	P3	P outgroup	D	sd	z	p-value
	S. carolitertii	S. pyrenaicus Ocreza	S. pyrenaicus Lizandro	S. aradensis	0.114218	0.0224684	5.08352	1.85248e-07
					0.0307009	0.0286593	1.07124	0.142031
					0.0631918	0.027266	2.31761	0.0102353
					0.0643093	0.018996	3.3854	0.000355367
					0.0745818	0.029933	2.49162	0.0063581
					0.0713787	0.0390887	1.82607	0.0339199
			S. pyrenaicus Canha		0.0842742	0.0162441	5.18797	1.06298e-07
					0.0569773	0.0299772	1.90069	0.0286714
					0.0590087	0.021169	2.7875	0.00265579
					0.067142	0.0202973	3.30793	0.00046994
					0.0623585	0.0238729	2.61211	0.00449929
					0.0664492	0.0245329	2.70857	0.00337869
	(D)
	P1	P2	P3	P outgroup	D	sd	z	p-value
	S. pyrenaicus Lizandro	S. pyrenaicus Ocreza	S. carolitertii	S. torgalensis	-0.0140392	0.0254867	-0.550843	0.709129
					0.0179097	0.0296005	0.605049	0.272573
					0.0308196	0.0246393	1.25083	0.105498
					0.0142204	0.0205916	0.690591	0.244911
					0.00814783	0.026273	0.310121	0.378234
					-0.0258473	0.0217737	-1.18709	0.882403
	S. pyrenaicus Canha				-0.0163688	0.0221461	-0.739127	0.770085
					-0.0155914	0.0247304	-0.630454	0.735801
					0.00384606	0.0192374	0.199926	0.420769
					0.010565	0.0183579	0.575503	0.282476
					0.0101429	0.0291843	0.347548	0.36409
					-0.00847901	0.0278741	-0.30419	0.619508
	P1	P2	P3	P outgroup	D	sd	z	p-value
	S. pyrenaicus Lizandro	S. pyrenaicus Ocreza	S. carolitertii	S. aradensis	0.0135337	0.0263844	0.512943	0.303996
					-0.00509994	0.0288586	-0.176722	0.570136
					0.00552069	0.0228176	0.241949	0.40441
					0.00330438	0.0177444	0.186221	0.426136
					-0.00912409	0.0270337	-0.337508	0.632133
					-0.0208096	0.0236596	-0.879543	0.810447
	S. pyrenaicus Canha				0.0295274	0.0212249	1.39117	0.0820868
					-0.00874871	0.0266555	-0.328214	0.628625
					0.00236618	0.0174712	0.135433	0.446135
					0.0198045	0.0193487	1.02356	0.153023
					0.0147822	0.0261767	0.564708	0.286136
					-0.0158478	0.0284377	-0.557279	0.711332
