## Supplementary material for "Genomic data and multi-species demographic modelling uncover past hybridization between currently allopatric freshwater species": Table S5

### Sheet: Table S5
	Models tested	#params(a)	Estimated log10(ikelihood)(b)	Difference to max likelihood(c)
	Admixture	8	-23403.8	-237.291
	No admixture C-PN	8	-23412.8	-246.266
	No admixture PN-PS	8	-23536.2	-369.657
	Hybrid origin	9	-23403.6	-237.116
	C-PN + Sec Contact PS-PN	9	-23403.8	-237.328
	PN-PS + Sec Contact C-PN	9	-23403.2	-236.668
