## Supplementary material for "Genomic data and multi-species demographic modelling uncover past hybridization between currently allopatric freshwater species": Table S6

### Sheet: Table S6 A
	Reference effective size 10 000			Reference effective size 100 000			Reference effective size 1 000 000
	Admixture	No admixture C-PN	No admixture PN-PS	Admixture	No admixture C-PN	No admixture PN-PS	Admixture	No admixture C-PN	No admixture PN-PS
Contribution from S. pyrenaicus South
Admixture %	18.426	NA	NA	18.426	NA	NA	18.426	NA	NA
Contribution from S. carolitertii
Admixture %	81.574	NA	NA	81.574	NA	NA	81.574	NA	NA
Effective sizes
S. carolitertii	10000	10000	10000	100000	100000	100000	1000000	1000000	1000000
S. pyrenaicus North	4162.51	268008	15350.8	41625.1	2.68008e+06	153508	416251	2.68008e+07	1.53508e+06
Bottleneck S. pyrenaicus North	NA	1031.08	1025.92	NA	10310.8	10259.2	NA	103108	102592
S. pyrenaicus South	8994.02	8994.01	5979.91	89940.2	89940.1	59799.1	899402	899401	597991
Ancestral S. carolitertii	66009.5	77522.2	32920.6	660095	775222	329206	6.60095e+06	7.75222e+06	3.29206e+06
Ancestral S. pyrenaicus	74583.1	71364.9	56814.5	745831	713649	568145	7.45831e+06	7.13649e+06	5.68145e+06
Ancestral	20689.9	19696.1	6801.68	206899	196961	68016.8	2.06899e+06	1.96961e+06	680168
Time of events (Mya)
Divergence of S. pyrenaicus North	0.00277894	0.00305086	0.00495449	0.0277894	0.0305086	0.0495449	0.277894	0.305086	0.495449
Divergence from ancestral	0.0565125	0.0501009	0.0141265	0.565125	0.501009	0.141265	5.65125	5.01009	1.41265

### Sheet: Table S6 B
	Reference effective size 10 000			Reference effective size 100 000			Reference effective size 1 000 000
	Hybrid Origin	C-PN + Sec Contact PS-PN	PN-PS + Sec Contact C-PN	Hybrid Origin	C-PN + Sec Contact PS-PN	PN-PS + Sec Contact C-PN	Hybrid Origin	C-PN + Sec Contact PS-PN	PN-PS + Sec Contact C-PN
Contribution from S. pyrenaicus South
Admixture %	16.3826	20.483	NA	16.3826	20.483	NA	16.3826	20.483	NA
Contribution from S. carolitertii
Admixture %	83.6174	NA	82.3617	83.6174	NA	82.3617	83.6174	NA	82.3617
Effective sizes
S. carolitertii	10000	10000	10000	100000	100000	100000	1000000	1000000	1000000
S. pyrenaicus North	28680.4	4630.03	5245.52	286804	46300.3	52455.2	2.86804e+06	463003	524552
Bottleneck S. pyrenaicus North	1059.97	NA	NA	10599.7	NA	NA	105997	NA	NA
S. pyrenaicus South	8211.07	5684.83	11026.2	82110.7	56848.3	110262	821107	568483	1.10262e+06
Ancestral S. carolitertii	58497	33993.4	69133.3	584970	339934	691333	5.8497e+06	3.39934e+06	6.91333e+06
Ancestral S. pyrenaicus	71452.2	55019.4	86022.2	714522	550194	860222	7.14522e+06	5.50194e+06	8.60222e+06
Ancestral	18519	12258.2	19689.1	185190	122582	196891	1.8519e+06	1.22582e+06	1.96891e+06
Time of events (Mya)
Secondary Contact	NA	0.00291957	0.0034815	NA	0.0291957	0.034815	NA	0.291957	0.34815
Divergence of S. pyrenaicus North	0.0033891	0.00311287	0.00512665	0.033891	0.0311287	0.0512665	0.33891	0.311287	0.512665
Divergence from ancestral	0.0500314	0.0327286	0.0549974	0.500314	0.327286	0.549974	5.00314	3.27286	5.49974
