## Supplementary material for "Genomic data and multi-species demographic modelling uncover past hybridization between currently allopatric freshwater species": Table S7

### Sheet: Table S7
	Models tested	#params(a)	Estimated log10(ikelihood)(b)	Difference to max likelihood(c)
	No admixture C-PN no bottleneck	7	-23411.7	-245.203
	No admixture PN-PS no bottleneck	7	-23516.6	-350.091
