## Supplementary material for "Genomic data and multi-species demographic modelling uncover past hybridization between currently allopatric freshwater species": Table S8

### Sheet: Table S8
	Reference effective size 10 000		Reference effective size 100 000		Reference effective size 1 000 000
	No admixture C-PN	No admixture PN-PS	No admixture C-PN	No admixture PN-PS	No admixture C-PN	No admixture PN-PS
Contribution from S. pyrenaicus South
Admixture %	0	0	0	0	0	0
Contribution from S. carolitertii
Admixture %	0	0	0	0	0	0
Effective sizes
S. carolitertii	10000	10000	100000	100000	1000000	1000000
S. pyrenaicus North	6781.31	7207.71	67813.1	72077.1	678131	720771
S. pyrenaicus South	9149.76	6482.52	91497.6	64825.2	914976	648252
Ancestral S. carolitertii	82322.6	62973.1	823226	629731	8.23226e+06	6.29731e+06
Ancestral S. pyrenaicus	85946.4	56920.1	859464	569201	8.59464e+06	5.69201e+06
Ancestral	2611.36	1002.76	26113.6	10027.6	261136	100276
Time of events (Mya)
Divergence of S. pyrenaicus North	0.00413647	0.0062259	0.0413647	0.062259	0.413647	0.62259
Divergence from ancestral	0.0551556	0.0128113	0.551556	0.128113	5.51556	1.28113
