## Supplementary material for "Genomic data and multi-species demographic modelling uncover past hybridization between currently allopatric freshwater species": Table S9

### Sheet: Table S9A - BLASTN
Accession	Description	Taxon	%identity	aligment lenght	mismatches	gap opens	query start	query end	s. start	s. end	e-value	bit score
KT984760.1	Ctenopharyngodon idella vitellogenin 2 (vtg2) mRNA, complete cds	Ctenopharyngodon idella	98.765	81	1	0	93	173	3156	3236	1.01e-30	145
KF766534.1	Petroleuciscus esfahani vitellogenin mRNA, complete cds	Petroleuciscus esfahani	98.765	81	1	0	93	173	2886	2966	1.01e-30	145
AY271264.1	Semotilus atromaculatus vitellogenin-like mRNA, partial sequence	Semotilus atromaculatus	98.765	81	1	0	93	173	471	551	1.01e-30	145
EF639845.2	Phoxinus oxycephalus vitellogenin 1 mRNA, complete cds	Phoxinus oxycephalus	98.75	80	1	0	93	172	2872	2951	3.62e-30	143
XM_019067347.1	PREDICTED: Cyprinus carpio nuclear factor interleukin-3-regulated protein-like (LOC109049686), mRNA	Cyprinus carpio	97.561	82	2	0	1	82	1139	1220	1.3e-29	141
LN590688.1	Cyprinus carpio genome assembly common carp genome, scaffold: LG48, chromosome: 48	Cyprinus carpio	97.561	82	2	0	1	82	4955933	4955852	1.3e-29	141
XM_026198083.1	PREDICTED: Carassius auratus vitellogenin-like (LOC113039918), mRNA	Carassius auratus	97.531	81	2	0	93	173	2902	2982	4.68e-29	139
XM_026198082.1	PREDICTED: Carassius auratus vitellogenin-like (LOC113039917), mRNA	Carassius auratus	97.531	81	2	0	93	173	2902	2982	4.68e-29	139
XM_026198077.1	PREDICTED: Carassius auratus vitellogenin-like (LOC113039913), mRNA	Carassius auratus	97.531	81	2	0	93	173	2905	2985	4.68e-29	139
KT984759.1	Ctenopharyngodon idella vitellogenin 1 (vtg1) mRNA, complete cds	Ctenopharyngodon idella	97.531	81	2	0	93	173	3091	3171	4.68e-29	139
XM_016554317.1	PREDICTED: Sinocyclocheilus rhinocerous vitellogenin-like (LOC107741562), mRNA	Sinocyclocheilus rhinocerous	97.531	81	2	0	93	173	2179	2259	4.68e-29	139
XM_016554281.1	PREDICTED: Sinocyclocheilus rhinocerous vitellogenin-like (LOC107741528), mRNA	Sinocyclocheilus rhinocerous	97.531	81	2	0	93	173	2827	2907	4.68e-29	139
XM_016455551.1	PREDICTED: Sinocyclocheilus anshuiensis vitellogenin-like (LOC107664867), mRNA	Sinocyclocheilus anshuiensis	97.531	81	2	0	93	173	2923	3003	4.68e-29	139
XM_016455538.1	PREDICTED: Sinocyclocheilus anshuiensis vitellogenin-like (LOC107664859), mRNA	Sinocyclocheilus anshuiensis	97.531	81	2	0	93	173	2902	2982	4.68e-29	139
XM_016256601.1	PREDICTED: Sinocyclocheilus grahami vitellogenin-like (LOC107570370), transcript variant X2, mRNA	Sinocyclocheilus grahami	97.531	81	2	0	93	173	2995	3075	4.68e-29	139
XM_016256600.1	PREDICTED: Sinocyclocheilus grahami vitellogenin-like (LOC107570370), transcript variant X1, mRNA	Sinocyclocheilus grahami	97.531	81	2	0	93	173	2980	3060	4.68e-29	139
XM_016256599.1	PREDICTED: Sinocyclocheilus grahami vitellogenin-like (LOC107570369), mRNA	Sinocyclocheilus grahami	97.531	81	2	0	93	173	2923	3003	4.68e-29	139
KF373230.1	Carassius auratus ssp. 'Pengze' vitellogenin B variant 2 mRNA, partial cds	Carassius auratus ssp. 'Pengze'	97.531	81	2	0	93	173	2484	2564	4.68e-29	139
KF373229.1	Carassius auratus ssp. 'Pengze' vitellogenin B variant 1 mRNA, complete cds	Carassius auratus ssp. 'Pengze'	97.531	81	2	0	93	173	2785	2865	4.68e-29	139
FJ827548.1	Carassius gibelio clone HLJYJ094 microsatellite sequence	Carassius gibelio	97.531	81	2	0	93	173	24	104	4.68e-29	139
EU623080.1	Gobiocypris rarus vitellogenin Ao1-like (vtgAo1) mRNA, complete sequence	Gobiocypris rarus	97.531	81	2	0	93	173	2895	2975	4.68e-29	139
AF130354.1	Pimephales promelas vitellogenin precursor (Vtg) mRNA, complete cds	Pimephales promelas	97.531	81	2	0	93	173	2866	2946	4.68e-29	139
XM_026198079.1	PREDICTED: Carassius auratus vitellogenin-like (LOC113039915), mRNA	Carassius auratus	97.468	79	2	0	93	171	2923	3001	6.06e-28	135
KY783704.1	Gobiocypris rarus Vtg2 (Vtg2) mRNA, complete cds	Gobiocypris rarus	96.296	81	3	0	93	173	2887	2967	2.18e-27	134
XM_016455561.1	PREDICTED: Sinocyclocheilus anshuiensis vitellogenin-like (LOC107664873), mRNA	Sinocyclocheilus anshuiensis	96.296	81	3	0	93	173	2935	3015	2.18e-27	134
XM_016256602.1	PREDICTED: Sinocyclocheilus grahami vitellogenin-like (LOC107570371), mRNA	Sinocyclocheilus grahami	96.296	81	3	0	93	173	2902	2982	2.18e-27	134
LN595717.1	Cyprinus carpio genome assembly common carp genome, scaffold 000011119	Cyprinus carpio	96.296	81	3	0	93	173	259	179	2.18e-27	134
JN739002.1	Cyprinus carpio clone 409079 microsatellite sequence	Cyprinus carpio	96.296	81	3	0	93	173	552	472	2.18e-27	134
XM_016521911.1	PREDICTED: Sinocyclocheilus rhinocerous vitellogenin-like (LOC107715731), mRNA	Sinocyclocheilus rhinocerous	97.403	77	2	0	96	172	2929	3005	7.84e-27	132
XM_016442878.1	PREDICTED: Sinocyclocheilus anshuiensis vitellogenin-like (LOC107655402), transcript variant X3, mRNA	Sinocyclocheilus anshuiensis	96.25	80	3	0	93	172	2930	3009	7.84e-27	132
XM_016442877.1	PREDICTED: Sinocyclocheilus anshuiensis vitellogenin-like (LOC107655402), transcript variant X2, mRNA	Sinocyclocheilus anshuiensis	96.25	80	3	0	93	172	2927	3006	7.84e-27	132
XM_016442876.1	PREDICTED: Sinocyclocheilus anshuiensis vitellogenin-like (LOC107655402), transcript variant X1, mRNA	Sinocyclocheilus anshuiensis	97.403	77	2	0	96	172	2930	3006	7.84e-27	132
XM_016248425.1	PREDICTED: Sinocyclocheilus grahami vitellogenin-like (LOC107563524), transcript variant X2, mRNA	Sinocyclocheilus grahami	97.403	77	2	0	96	172	2687	2763	7.84e-27	132
XM_016248424.1	PREDICTED: Sinocyclocheilus grahami vitellogenin-like (LOC107563524), transcript variant X1, mRNA	Sinocyclocheilus grahami	97.403	77	2	0	96	172	2923	2999	7.84e-27	132
XM_026198078.1	PREDICTED: Carassius auratus vitellogenin-like (LOC113039914), mRNA	Carassius auratus	96.203	79	3	0	93	171	2920	2998	2.82e-26	130
XM_026198081.1	PREDICTED: Carassius auratus vitellogenin-like (LOC113039916), mRNA	Carassius auratus	95.062	81	4	0	93	173	2907	2987	1.01e-25	128
AB331884.1	Cyprinus carpio vg-B1 mRNA for vitellogenin B1, complete cds	Cyprinus carpio	95.062	81	4	0	93	173	2901	2981	1.01e-25	128
DQ641252.1	Carassius auratus vitellogenin mRNA, partial cds	Carassius auratus	95.062	81	4	0	93	173	2874	2954	1.01e-25	128
AF414432.1	Cyprinus carpio vitellogenin mRNA, complete cds	Cyprinus carpio	95.062	81	4	0	93	173	2901	2981	1.01e-25	128
EF190987.2	Catla catla vitellogenin (VgB1) mRNA, complete cds	Labeo catla	93.827	81	5	0	93	173	2887	2967	4.72e-24	122
GU324313.1	Cirrhinus molitorella vitellogenin B1 (Vtg-B1) mRNA, complete cds	Cirrhinus molitorella	93.827	81	5	0	93	173	2888	2968	4.72e-24	122
LN590675.1	Cyprinus carpio genome assembly common carp genome, scaffold: LG44, chromosome: 44	Cyprinus carpio	94.872	78	3	1	96	173	12971331	12971255	1.7e-23	121

### Sheet: Table S9B - BLASTX
Accession	Description	Taxon	%identity	aligment lenght	mismatches	gap opens	query start	query end	s. start	s. end	e-value	bit score
ROL40728.1	Vitellogenin [Anabarilius grahami]	Anabarilius grahami	78.378	37	7	1	66	173	941	977	3.15e-10	64.3
AIR92104.1	vitellogenin [Petroleuciscus esfahani]	Petroleuciscus esfahani	90.323	31	3	0	81	173	954	984	3.31e-10	64.3
ROL40727.1	Vitellogenin [Anabarilius grahami]	Anabarilius grahami	78.378	37	7	1	66	173	953	989	3.41e-10	64.3
ROL40725.1	Vitellogenin [Anabarilius grahami]	Anabarilius grahami	96.296	27	1	0	93	173	2537	2563	3.96e-10	64.3
APB93352.1	vitellogenin 1 [Ctenopharyngodon idella]	Ctenopharyngodon idella	87.097	31	4	0	81	173	960	990	4.27e-10	63.9
XP_016298364.1	PREDICTED: vitellogenin-like isoform X3 [Sinocyclocheilus anshuiensis]	Sinocyclocheilus anshuiensis	87.097	31	4	0	81	173	960	990	4.31e-10	63.9
ROL40726.1	Vitellogenin [Anabarilius grahami]	Anabarilius grahami	87.097	31	4	0	81	173	920	950	4.61e-10	63.9
XP_016298363.1	PREDICTED: vitellogenin-like isoform X2 [Sinocyclocheilus anshuiensis]	Sinocyclocheilus anshuiensis	87.097	31	4	0	81	173	959	989	4.61e-10	63.9
KAG1928332.1	vitellogenin [Pimephales promelas]	Pimephales promelas	85.714	35	4	1	72	173	948	982	6.06e-10	63.5
KAG1928330.1	vitellogenin [Pimephales promelas]	Pimephales promelas	85.714	35	4	1	72	173	948	982	6.06e-10	63.5
KAG1928329.1	vitellogenin [Pimephales promelas]	Pimephales promelas	85.714	35	4	1	72	173	879	913	6.55e-10	63.5
ABR27689.2	vitellogenin 1 [Phoxinus oxycephalus]	Phoxinus oxycephalus	87.097	31	4	0	81	173	954	984	7.16e-10	63.5
AAD23878.1	vitellogenin precursor [Pimephales promelas]	Pimephales promelas	85.714	35	4	1	72	173	948	982	7.37e-10	63.5
APB93353.1	vitellogenin 2 [Ctenopharyngodon idella]	Ctenopharyngodon idella	96.296	27	1	0	93	173	964	990	8.88e-10	63.2
ADB77954.1	vitellogenin B1 [Cirrhinus molitorella]	Cirrhinus molitorella	96.296	27	1	0	93	173	963	989	1.29e-09	62.8
XP_016103910.1	PREDICTED: vitellogenin-like isoform X1 [Sinocyclocheilus grahami]	Sinocyclocheilus grahami	96.154	26	1	0	96	173	964	989	3.07e-09	61.6
XP_016377397.1	PREDICTED: vitellogenin-like [Sinocyclocheilus rhinocerous]	Sinocyclocheilus rhinocerous	96.154	26	1	0	96	173	964	989	3.32e-09	61.6
XP_016103911.1	PREDICTED: vitellogenin-like isoform X2 [Sinocyclocheilus grahami]	Sinocyclocheilus grahami	96.154	26	1	0	96	173	895	920	3.42e-09	61.6
XP_016298362.1	PREDICTED: vitellogenin-like isoform X1 [Sinocyclocheilus anshuiensis]	Sinocyclocheilus anshuiensis	96.154	26	1	0	96	173	964	989	3.59e-09	61.6
XP_016112086.1	PREDICTED: vitellogenin-like isoform X1 [Sinocyclocheilus grahami]	Sinocyclocheilus grahami	87.097	31	4	0	81	173	990	1020	4.07e-09	61.2
XP_016409767.1	PREDICTED: vitellogenin-like [Sinocyclocheilus rhinocerous]	Sinocyclocheilus rhinocerous	87.097	31	4	0	81	173	934	964	4.08e-09	61.2
XP_016311024.1	PREDICTED: LOW QUALITY PROTEIN: vitellogenin-like [Sinocyclocheilus anshuiensis]	Sinocyclocheilus anshuiensis	87.097	31	4	0	81	173	964	994	4.46e-09	61.2
XP_016112087.1	PREDICTED: vitellogenin-like isoform X2 [Sinocyclocheilus grahami]	Sinocyclocheilus grahami	87.097	31	4	0	81	173	990	1020	4.77e-09	61.2
KAG1928328.1	vitellogenin [Pimephales promelas]	Pimephales promelas	82.857	35	5	1	72	173	879	913	6.84e-09	60.8
XP_016409803.1	PREDICTED: vitellogenin-like [Sinocyclocheilus rhinocerous]	Sinocyclocheilus rhinocerous	87.097	31	4	0	81	173	707	737	7.61e-09	60.5
XP_016311037.1	PREDICTED: vitellogenin-like [Sinocyclocheilus anshuiensis]	Sinocyclocheilus anshuiensis	87.097	31	4	0	81	173	960	990	8.16e-09	60.5
XP_026053862.1	vitellogenin-like [Carassius auratus]	Carassius auratus	96.296	27	1	0	93	173	964	990	8.25e-09	60.5
XP_016112085.1	PREDICTED: vitellogenin-like [Sinocyclocheilus grahami]	Sinocyclocheilus grahami	87.097	31	4	0	81	173	960	990	9.54e-09	60.1
ABP04034.2	vitellogenin [Labeo catla]	Labeo catla	92.593	27	2	0	93	173	963	989	9.92e-09	60.1
XP_026053868.1	vitellogenin-like [Carassius auratus]	Carassius auratus	96.296	27	1	0	93	173	963	989	1e-08	60.1
KTF75917.1	hypothetical protein cypCar_00045489 [Cyprinus carpio]	Cyprinus carpio	87.097	31	4	0	81	173	754	784	1.05e-08	60.1
XP_026053867.1	vitellogenin-like [Carassius auratus]	Carassius auratus	96.296	27	1	0	93	173	963	989	1.05e-08	60.1
XP_016311047.1	PREDICTED: vitellogenin-like [Sinocyclocheilus anshuiensis]	Sinocyclocheilus anshuiensis	96.296	27	1	0	93	173	963	989	1.09e-08	60.1
NP_001038759.2	vitellogenin 4 precursor [Danio rerio]	Danio rerio	76.471	34	8	0	72	173	957	990	1.25e-08	60.1
AGZ80880.1	vitellogenin B variant 1 [Carassius auratus ssp. 'Pengze']	Carassius auratus ssp. 'Pengze'	96.296	27	1	0	93	173	929	955	1.27e-08	60.1
AAI29035.1	Zgc:136383 protein, partial [Danio rerio]	Danio rerio	76.471	34	8	0	72	173	956	989	1.27e-08	60.1
XP_021325051.1	vitellogenin 5 isoform X1 [Danio rerio]	Danio rerio	76.471	34	8	0	72	173	957	990	1.36e-08	59.7
ATX74744.1	Vtg2 [Gobiocypris rarus]	Gobiocypris rarus	80.645	31	6	0	81	173	959	989	1.38e-08	59.7
KAA0712316.1	Vitellogenin [Triplophysa tibetana]	Triplophysa tibetana	92.593	27	2	0	93	173	969	995	1.41e-08	59.7
AAH97081.1	Vitellogenin 5 [Danio rerio]	Danio rerio	76.471	34	8	0	72	173	957	990	1.42e-08	59.7
KAA0712313.1	Vitellogenin [Triplophysa tibetana]	Triplophysa tibetana	92.593	27	2	0	93	173	965	991	1.45e-08	59.7
NP_001020360.2	vitellogenin 5 precursor [Danio rerio]	Danio rerio	76.471	34	8	0	72	173	957	990	1.45e-08	59.7
AGZ80881.1	vitellogenin B variant 2, partial [Carassius auratus ssp. 'Pengze']	Carassius auratus ssp. 'Pengze'	96.296	27	1	0	93	173	828	854	1.48e-08	59.7
AAI54739.1	Zgc:136383 protein, partial [Danio rerio]	Danio rerio	76.471	34	8	0	72	173	734	767	1.48e-08	59.7
KAA0712314.1	Vitellogenin [Triplophysa tibetana]	Triplophysa tibetana	92.593	27	2	0	93	173	965	991	1.57e-08	59.7
KAA0712312.1	Vitellogenin [Triplophysa tibetana]	Triplophysa tibetana	92.593	27	2	0	93	173	958	984	1.89e-08	59.3
NP_001116082.3	vitellogenin 6 precursor [Danio rerio]	Danio rerio	76.471	34	8	0	72	173	968	1001	1.89e-08	59.3
AAW56969.1	vitellogenin 5, partial [Danio rerio]	Danio rerio	76.471	34	8	0	72	173	266	299	2.09e-08	59.3
XP_016112088.1	PREDICTED: vitellogenin-like [Sinocyclocheilus grahami]	Sinocyclocheilus grahami	83.871	31	5	0	81	173	959	989	2.15e-08	59.3
BAF73406.1	vitellogenin B1 [Cyprinus carpio]	Cyprinus carpio	83.871	31	5	0	81	173	959	989	2.19e-08	59.3
AAL07472.1	vitellogenin [Cyprinus carpio]	Cyprinus carpio	83.871	31	5	0	81	173	959	989	2.41e-08	59.3
KAG1928331.1	vitellogenin [Pimephales promelas]	Pimephales promelas	80	35	6	1	72	173	948	982	2.94e-08	58.9
XP_016103561.1	PREDICTED: nuclear factor interleukin-3-regulated protein-like [Sinocyclocheilus grahami]	Sinocyclocheilus grahami	100	27	0	0	3	83	79	105	3.4e-08	58.5
XP_026053864.1	vitellogenin-like [Carassius auratus]	Carassius auratus	96.154	26	1	0	93	170	964	989	3.61e-08	58.5
XP_016300227.1	PREDICTED: nuclear factor interleukin-3-regulated protein-like [Sinocyclocheilus anshuiensis]	Sinocyclocheilus anshuiensis	100	27	0	0	3	83	79	105	3.78e-08	58.5
XP_016381224.1	PREDICTED: nuclear factor interleukin-3-regulated protein-like [Sinocyclocheilus rhinocerous]	Sinocyclocheilus rhinocerous	100	27	0	0	3	83	79	105	4.09e-08	58.5
ROL53006.1	Nuclear factor interleukin-3-regulated protein [Anabarilius grahami]	Anabarilius grahami	100	27	0	0	3	83	79	105	4.17e-08	58.5
KTF77662.1	hypothetical protein cypCar_00040782 [Cyprinus carpio]	Cyprinus carpio	100	27	0	0	3	83	30	56	4.2e-08	58.5
NP_001038378.1	vitellogenin 2 isoform 1 precursor [Danio rerio]	Danio rerio	54.545	55	24	1	12	173	938	992	4.66e-08	58.2
XP_018922892.1	PREDICTED: nuclear factor interleukin-3-regulated protein-like [Cyprinus carpio]	Cyprinus carpio	100	27	0	0	3	83	79	105	4.97e-08	58.2
RXN09540.1	nuclear factor interleukin-3-regulated -like protein [Labeo rohita]	Labeo rohita	100	27	0	0	3	83	30	56	5.16e-08	58.2
XP_009294662.1	vitellogenin 1 isoform X1 [Danio rerio]	Danio rerio	78.125	32	7	0	78	173	959	990	5.23e-08	58.2
XP_021326591.1	vitellogenin-like [Danio rerio]	Danio rerio	54.545	55	24	1	12	173	952	1006	5.24e-08	58.2
AAK94945.1	vitellogenin 1 [Danio rerio]	Danio rerio	78.125	32	7	0	78	173	959	990	5.28e-08	58.2
XP_026069826.1	uncharacterized protein LOC113050760 [Carassius auratus]	Carassius auratus	100	27	0	0	3	83	79	105	5.43e-08	58.2
NP_001038362.3	vitellogenin 1 precursor [Danio rerio]	Danio rerio	78.125	32	7	0	78	173	959	990	5.44e-08	58.2
WP_188827436.1	DUF1943 domain-containing protein, partial [Massilia psychrophila]	Massilia psychrophila	78.125	32	7	0	78	173	955	986	5.59e-08	58.2
AAI39514.1	Vtg1 protein, partial [Danio rerio]	Danio rerio	78.125	32	7	0	78	173	665	696	5.98e-08	58.2
XP_026053863.1	vitellogenin-like [Carassius auratus]	Carassius auratus	92.308	26	2	0	93	170	964	989	6e-08	58.2
KAA0712315.1	Vitellogenin [Triplophysa tibetana]	Triplophysa tibetana	92.308	26	2	0	93	170	989	1014	6e-08	58.2
WP_188731988.1	DUF1943 domain-containing protein, partial [Pseudoalteromonas profundi]	Pseudoalteromonas profundi	78.125	32	7	0	78	173	965	996	6.05e-08	58.2
AAK58480.1	vitellogenin 1, partial [Danio rerio]	Danio rerio	78.125	32	7	0	78	173	768	799	6.41e-08	57.8
KAF4097788.1	hypothetical protein G5714_021796 [Onychostoma macrolepis]	Onychostoma macrolepis	88.889	27	3	0	93	173	2368	2394	6.77e-08	57.8
BAD51933.1	vitellogenin B2 [Cyprinus carpio]	Cyprinus carpio	74.286	35	9	0	69	173	960	994	8.05e-08	57.8
KAF4097787.1	hypothetical protein G5714_021795 [Onychostoma macrolepis]	Onychostoma macrolepis	88.889	27	3	0	93	173	962	988	8.53e-08	57.4
BAC07526.1	vitellogenin 2, partial [Cyprinus carpio]	Cyprinus carpio	74.286	35	9	0	69	173	260	294	8.81e-08	57.4
KTF96851.1	hypothetical protein cypCar_00025051 [Cyprinus carpio]	Cyprinus carpio	74.286	35	9	0	69	173	1140	1174	1.06e-07	57.4
ABN13867.1	vitellogenin [Tanichthys albonubes]	Tanichthys albonubes	77.419	31	7	0	81	173	960	990	1.46e-07	57
XP_035254930.1	nuclear factor, interleukin 3 regulated, member 2 [Anguilla anguilla]	[Anguilla anguilla	92.593	27	2	0	3	83	87	113	1.92e-07	56.6
NP_001183994.1	nuclear factor, interleukin 3 regulated, member 2 [Danio rerio]	Danio rerio	96.296	27	1	0	3	83	77	103	2.03e-07	56.6
XP_026095943.1	uncharacterized protein LOC113067725 [Carassius auratus]	Carassius auratus	96.296	27	1	0	3	83	79	105	2.07e-07	56.6
XP_036407954.1	uncharacterized protein LOC118793957 [Megalops cyprinoides]	Megalops cyprinoides	80.645	31	6	0	3	95	73	103	2.29e-07	56.2
XP_005164407.1	nuclear factor, interleukin 3 regulated, member 2 isoform X1 [Danio rerio]	Danio rerio	96.296	27	1	0	3	83	77	103	2.33e-07	56.2
TRY97336.1	hypothetical protein DNTS_020619 [Danionella translucida]	Danionella translucida	96.296	27	1	0	3	83	30	56	3.18e-07	55.8
KTF95727.1	hypothetical protein cypCar_00024270 [Cyprinus carpio]	Cyprinus carpio	92.593	27	2	0	3	83	30	56	3.25e-07	55.8
XP_012673745.1	nfil3-2 – nuclear factor, interleukin 3 regulated, member 2	Clupea harengus	92.593	27	2	0	3	83	80	106	3.42e-07	55.8
ABG22139.1	vitellogenin, partial [Carassius auratus]	Carassius auratus	88.889	27	3	0	93	173	958	984	3.42e-07	55.8
XP_018940262.1	PREDICTED: LOW QUALITY PROTEIN: nuclear factor interleukin-3-regulated protein-like [Cyprinus carpio]	Cyprinus carpio	92.593	27	2	0	3	83	79	105	3.59e-07	55.8
XP_026053866.1	vitellogenin-like [Carassius auratus]	Carassius auratus	88.889	27	3	0	93	173	963	989	3.85e-07	55.8
GCF61172.1	hypothetical protein parPi_0024779 [Paroedura picta]	Paroedura picta	88.889	27	3	0	3	83	65	91	4.84e-07	55.5
XP_030234957.1	uncharacterized protein LOC115559908 [Gadus morhua]	Gadus morhua	92.593	27	2	0	3	83	79	105	5.26e-07	55.5
XP_034997180.1	nuclear factor interleukin-3-regulated protein-like [Zootoca vivipara]	Zootoca vivipara	88.889	27	3	0	3	83	65	91	5.28e-07	55.5
XP_031726902.1	nuclear factor interleukin-3-regulated protein-like [Anarrhichthys ocellatus]	Anarrhichthys ocellatus	92.593	27	2	0	3	83	79	105	5.37e-07	55.5
XP_029913548.1	nuclear factor interleukin-3-regulated protein-like [Myripristis murdjan]	Myripristis murdjan	92.593	27	2	0	3	83	81	107	5.64e-07	55.1
XP_028568526.1	nuclear factor interleukin-3-regulated protein-like [Podarcis muralis]	Podarcis muralis	88.889	27	3	0	3	83	65	91	5.94e-07	55.1
XP_012686650.2	uncharacterized protein LOC105903440 [Clupea harengus]	Clupea harengus	88.889	27	3	0	3	83	72	98	6.09e-07	55.1
XP_034396209.1	nuclear factor interleukin-3-regulated protein-like [Cyclopterus lumpus]	Cyclopterus lumpus	92.593	27	2	0	3	83	80	106	6.34e-07	55.1
XP_028310079.1	LOW QUALITY PROTEIN: nuclear factor interleukin-3-regulated protein-like, partial [Gouania willdenowi]	Gouania willdenowi	92.593	27	2	0	3	83	58	84	6.58e-07	55.1
XP_033827595.1	nuclear factor, interleukin 3 regulated, member 2 [Periophthalmus magnuspinnatus]	Periophthalmus magnuspinnatus	92.593	27	2	0	3	83	79	105	6.6e-07	55.1
XP_020793387.1	nuclear factor interleukin-3-regulated protein-like [Boleophthalmus pectinirostris]	Boleophthalmus pectinirostris	92.593	27	2	0	3	83	79	105	6.72e-07	55.1
